# Niche formation and metabolic interactions result in stable diversity in a spatially structured cyanobacterial community

**DOI:** 10.1101/2022.12.13.520286

**Authors:** Sarah J.N. Duxbury, Sebastien Raguideau, Kelsey Cremin, Jerko Rosko, Mary Coates, Kieran Randall, Jing Chen, Christopher Quince, Orkun S. Soyer

## Abstract

Understanding how microbial communities maintain stable compositional diversity is key for predicting community function. Studies from species pairwise interactions and synthetic communities indicate that metabolic interactions and spatial organisation can influence coexistence, but the relevance of these factors in more complex communities is unclear. Model systems often lack multi-species complexity, thereby making it difficult to study community diversity temporally. Here we used a spatially-organised cyanobacterial enrichment community to investigate compositional diversity and its stability. Over a year of passaging in media without significant carbon source, we found that the community maintains relatively high diversity, with 17 co-existing bacterial species. Using short and long read shotgun metagenomics sequencing from different time point samples, we have reconstructed complete genomes. Genomic annotation of these species revealed complementary metabolic functions involving carbon breakdown and vitamin biosynthesis suggesting interactions amongst community members. Using isolated species, we provide experimental support for carbon provision through cyanobacterial slime and growth on the component substrates by representative members of the Proteobacteria and Actinobacteriota phyla. Additionally, we experimentally show vitamin provision and uptake between prototrophic and auxotrophic members. We also found genomic capability for (an)oxygenic photosynthesis and sulfur cycling in several species. We show consistent formation of oxygen gradients across ‘photogranule’ structures, supporting niches that can sustain these specific metabolic functions. These findings indicate that spatial niche formation and metabolic interactions enable maintenance of community compositional stability and diversity.

**SIGNIFICANCE STATEMENT:** Microbes exist as species-diverse communities in nature and understanding their stability is an open challenge in microbial ecology. We established and maintained a spatially-organised, photosynthetic microbial community from a freshwater reservoir through long-term culturing in laboratory medium. We found that this community maintained a taxonomically-diverse set of 17 bacterial species. Combining genomic and physiological assays, we characterised a novel filamentous cyanobacterium capable of carbohydrate-rich ‘slime’ secretion supporting growth of other microbes. We predict inter-species vitamin exchanges and identify sulfur cycling and alternative types of photosynthesis that are likely to be favoured in oxygen-free zones identified within the spatial structures. Our findings indicate that metabolic interactions and spatial structures can enable stable microbial coexistence in natural ecosystems.
