## Supplementary File 3 for "Niche formation and metabolic interactions result in stable diversity in a spatially structured cyanobacterial community"

	Malonyl-acp synthesis from fatty acid biosynthesis											Pimeloyl-ACP biosynthesis										Biotin biosynthesis
	ACACA	accB	accC	bccA	accA	accD	accD6	FASN	FAS1	fas	fabD	bioC	fabB	fabF	fabG	fabZ	fabI	bioH	bioG	bioK	bioJ	bioF	bioA	bioA_bioK	bioD	BIO3-BIO1	bioB
	K11262	K02160	K01961	K11263	K01962	K01963	K18472	K00665	K00668	K11533	K00645	K02169	K00647	K09458	K00059	K02372	K00208	K02170	K09789	K19560	K19561	K00652	K00833	K19563	K01935	K19562	K01012
s_Pseudomonas_E composti	0	1	1	1	1	1	0	0	0	0	1	1	1	1	1	1	1	1	0	0	0	1	1	0	1	0	1
g_Hydrogenophaga	0	1	1	0	1	1	0	0	0	0	1	0	1	1	1	1	1	0	0	0	0	0	0	0	0	0	0
g_Gemmobacter_C	0	1	1	0	1	1	0	0	0	0	1	0	0	1	1	1	1	0	0	0	0	0	0	0	0	0	0
s_Allorhizobium sp900156055	0	0	0	0	1	1	0	0	0	0	1	0	1	0	1	1	1	0	0	0	0	0	0	0	0	0	0
s_Allorhizobium rhizophilum	0	1	1	0	1	1	0	0	0	0	1	0	1	1	1	1	1	0	0	0	0	0	0	0	0	0	0
f_Pseudoxanthobacteraceae	0	1	1	0	1	1	0	0	0	0	1	0	0	1	1	1	1	0	0	0	0	1	0	0	0	0	0
g_Phreatobacter	0	1	1	0	1	1	0	0	0	0	1	0	1	1	1	1	1	1	0	0	0	1	0	0	0	0	0
g_BN140002	0	1	1	1	1	1	0	0	0	0	1	0	0	1	1	1	1	0	0	0	0	0	0	0	0	0	0
g_Roseomonas_B	0	1	1	0	1	1	0	0	0	0	1	0	1	1	1	1	1	0	0	0	0	1	0	0	0	0	0
g_Roseomonas_A	0	1	1	1	1	1	0	0	0	0	1	0	0	1	1	1	1	0	0	0	0	1	0	0	0	0	0
g_Roseococcus	0	1	1	0	1	1	0	0	0	0	1	0	0	1	1	1	1	0	0	0	0	1	0	0	0	0	0
s_Fluctiforma draycotensis	0	1	1	0	1	1	0	0	0	0	1	0	0	1	1	1	1	0	0	0	0	0	0	0	1	0	0
s_Rhodococcus_B_sp000954115	0	0	0	0	0	0	0	0	0	0	0	0	0	0	6	1	0	0	0	0	0	1	0	0	0	0	0
s_Microbacterium maritypicum	0	0	0	1	0	0	0	0	0	0	1	0	0	1	1	0	0	0	0	0	0	0	0	0	0	0	0
g_Microbacterium	0	0	0	1	0	0	0	0	0	0	1	0	0	1	2	0	0	0	0	0	0	0	0	0	0	0	0
g_Chryseoglobus	0	0	0	0	0	0	0	0	0	0	1	0	0	1	1	0	0	0	0	0	0	0	0	0	0	0	0
g_SKRR01	0	0	0	0	0	0	0	0	0	0	0	0	0	0	1	0	0	0	0	0	0	0	1	0	0	0	1
