## Supplementary File 2 for "Niche formation and metabolic interactions result in stable diversity in a spatially structured cyanobacterial community"

culture age (days)	441	209	254	218	184	49	155	44	38	49
sample	MM	P_0	P_3	P_4	P_5	P_11	P_6	P_6_cryo	P_1	P_20
g_SKRR01	0.0005899	36.4	39.15	72.55	140	1.301	38.33	0.1273	8.879479981	7.665488377
g_Chryseoglobus	148.9	501.5	314.6	679.1	414.4	12.82	376.4	11.34	14.26101954	41.44973491
g_Microbacterium	34.06	1.042	0.9996	0.008007	0.0001998	0	0.000519	0	3.213428024	0.049218261
s_Microbacterium maritypicum	70.46	24.45	7.883	32.6	45.27	0.427	102.1	0.94	3.488504295	5.935908927
s_Rhodococcus_B sp000954115	0.7436	5.312	0.4915	0.4477	2.033	0	0	0	0.335188494	0.003204009
s_Fluctiforma draycotensis	790	1208	1958	1507	1006	3219	1153	2304	2008.205902	2048.474382
g_Roseococcus	10.28	5.439	27.75	14.1	8.483	2.239	6.37	5.554	2.989398706	1.501604711
g_Roseomonas_A	181.5	56.62	28.96	14.59	83.33	7.021	64.17	5.304	6.346249546	8.290002056
g_Roseomonas_B	1.863	3.636	2.943	7.124	42.94	8.366	26.33	5.313	7.873441732	6.921881526
g_BN140002	0.0001374	33.81	239.3	0.0003531	0.0006735	0.0001107	0.0004396	8.26E-05	0.799234168	0.018775207
g_Phreatobacter	13.52	182.3	14.24	99.94	331.6	15.24	376.3	22.75	27.73555852	44.60593591
f_Pseudoxanthobacteraceae	61.03	37.22	52.65	68.82	322.9	9.628	182.9	17.16	22.5509424	13.33012326
g_Allorhizobium	250.9	29.94	77.84	110.9	161.7	7.016	113.1	10.34	14.19498254	47.38450363
g_Gemmobacter_C	3.409	41.73	100.8	58.18	91.43	9.98	126.3	8.104	7.468581266	25.63160573
g_Hydrogenophaga	156.4	23.11	79.62	108.9	75.59	15.33	192.2	25.65	26.60290101	33.27046145
s_Pseudomonas_E composti	279	117.4	99.65	238.9	132.4	118.8	230.2	40.62	84.30906291	253.3730868
total raw coverage	2002.066327	2307.909	3044.8771	3013.16006	2858.076873	3427.168111	2987.700959	2457.202383	2239.253875	2537.905917
sample size (no. nucleotides)	11658700938	10721020726	15265199262	14348583418	14659203062	16646956800	15240294000	11921998200	10766301900	12265895700
