## Supplementary File 1 for "Niche formation and metabolic interactions result in stable diversity in a spatially structured cyanobacterial community"

Sample	MM	M_P0	P3	P4	P5	P11	P6	P6_cryo	P1	P20
g_SKRR01	2.14E-07	0.01438	0.01086	0.02141	0.04043	0.0003311	0.01065	4.52E-05	0.003492963	0.002646754
g_Chryseoglobus	0.0369	0.1351	0.05954	0.1367	0.08167	0.002225	0.07134	0.002748	0.003827036	0.009763398
g_Microbacterium	0.01096	0.0003649	0.0002458	2.09E-06	5.12E-08	0	1.28E-07	0	0.001120361	1.51E-05
s_Microbacterium maritypicum	0.02194	0.008279	0.001875	0.008247	0.01121	9.31E-05	0.02432	0.0002862	0.001176353	0.001756924
s_Rhodococcus_B sp000954115	0.0003284	0.002551	0.0001658	0.0001607	0.0007142	0	0	0	0.000160407	1.35E-06
s_Fluctiforma draycotensis	0.3219	0.5352	0.6094	0.4989	0.3259	0.9186	0.3594	0.9182	0.886224244	0.793474932
g_Roseococcus	0.003956	0.002277	0.008158	0.004411	0.002597	0.0006035	0.001876	0.002091	0.001246162	0.000549431
g_Roseomonas_A	0.1058	0.0359	0.0129	0.006912	0.03864	0.002867	0.02862	0.003024	0.004007313	0.00459471
g_Roseomonas_B	0.0008794	0.001866	0.001061	0.002732	0.01612	0.002766	0.009508	0.002453	0.004024921	0.003105877
g_BN140002	6.42E-08	0.01718	0.08536	1.34E-07	2.50E-07	3.62E-08	1.57E-07	3.78E-08	0.000404307	8.34E-06
g_Phreatobacter	0.004878	0.0715	0.003923	0.02929	0.09513	0.003849	0.1039	0.008027	0.010835739	0.01529613
f_Pseudoxanthobacteraceae	0.0284	0.01883	0.01871	0.02602	0.1195	0.003138	0.06509	0.007807	0.011363901	0.005896091
g_Allorhizobium	0.1037	0.01346	0.02458	0.03726	0.05317	0.002032	0.03577	0.004181	0.006356682	0.018625127
g_Gemmobacter_C	0.00136	0.01811	0.03074	0.01887	0.02902	0.002789	0.03855	0.003163	0.003228029	0.009723942
g_Hydrogenophaga	0.06205	0.009974	0.02413	0.03511	0.02385	0.004261	0.05835	0.009952	0.01143164	0.0125489
s_Pseudomonas_E composti	0.1245	0.05695	0.03396	0.0866	0.04698	0.03713	0.07856	0.01772	0.040741279	0.107470226
sum	0.827552078	0.9419219	0.9256086	0.912624928	0.884931501	0.980684756	0.885934285	0.979697468	0.989641335	0.985477185
